# Region-Based Epigenetic Clock Design Improves RRBS-Based Age Prediction

**DOI:** 10.1101/2023.01.13.524017

**Authors:** Daniel J. Simpson, Qian Zhao, Nelly N. Olova, Jan Dabrowski, Xiaoxiao Xie, Eric Latorre Crespo, Tamir Chandra

## Abstract

Recent studies suggest that epigenetic rejuvenation can be achieved using drugs that mimic calorie restriction and techniques such as reprogramming induced rejuvenation. To effectively test rejuvenation *in vivo*, mouse models are the safest alternative. However, we have found that the recent epigenetic clocks developed for mouse reduced-representation bisulphite sequencing (RRBS) data have significantly poor performance when applied to external datasets. We show that the sites captured and the coverage of key CpGs required for age prediction vary greatly between datasets, which likely contributes to the lack of transferability in RRBS clocks. To mitigate these coverage issues in RRBS-based age prediction, we present two novel design strategies that use average methylation over large regions rather than individual CpGs, whereby regions are defined by sliding windows (e.g. 5 kb), or density-based clustering of CpGs. We observe improved correlation and error in our regional blood clocks (RegBCs) compared to published individual-CpG-based techniques when applied to external datasets. The RegBCs are also more robust when applied to low coverage data and detect a negative age acceleration in mice undergoing calorie restriction. Our RegBCs offer a proof of principle that age prediction of RRBS datasets can be improved by accounting for multiple CpGs over a region, which negates the lack of read depth currently hindering individual-CpG-based approaches.
