## Supplemental Table 2 for "Region-Based Epigenetic Clock Design Improves RRBS-Based Age Prediction"

### Sheet: Blood Clock
	Mouse clock	Datasets clocks were applied to	Tissue	Total adjusted R squared	Total MAE	pVal	GEO accession
Single Tissue Clocks	Petkovich blood	Thompson et al. (2018)	Blood (C57)	0.86322	3.521	1.37591e-22	GSE120137
		Thompson et al. (2018)	Blood (C57; > 3 months old)	0.37874	9.949	0.000293099	GSE120137
		Petkovich et al. (2017)	Blood	0.972173	1.151	3.23665e-110	GSE80672
Multi-Tissue Clocks	Meer	Thompson et al. (2018)	Blood (C57)	0.853067	2.939	7.71389e-22	GSE120137
		Thompson et al. (2018)	Blood (C57; > 3 months old)	0.483979	3.089	2.38134e-05	GSE120137
		Petkovich et al. (2017)	Blood	0.970374	1.24	2.51931e-108	GSE80672
Bold samples were used in RBC training

### Sheet: Multi-tissue Clock
Mouse clock	Datasets clocks were applied to	Tissue	Total adjusted R squared	Total MAE	pVal	GEO accession
Stubbs	Thompson et al. (2018)	Blood, liver, lung, muscle	0.251902	6.63366	1.63735e-17	GSE120137
	Thompson et al. (2018) [C57 only]	Blood, liver, lung, muscle	0.330552	6.66695	1.22065e-13	GSE120137
	Meer et al. (2018)	Liver, lung, heart, cortex	0.125615	8.02807	0.000686312	GSE121141
	Stubbs et al. (2017)	Liver, lung, heart, cortex	0.783494	0.711839	8.12715e-22	GSE93957
	Reizel et al. (2018)	Hepatocyte, lung, heart, hippocampus	0.896452	0.326106	1.873e-31	GSE85251
	Reizel et al. (2015)	Liver, muscle, cerebellum, spleen	0.888242	0.225258	2.41732e-44	GSE60012
Meer	Thompson et al. (2018)	Blood, liver, lung, muscle	0.3421	4.73004	1.82047e-24	GSE120137
	Thompson et al. (2018) [C57 only]	Blood, liver, lung, muscle	0.4165	4.96861	1.02142e-17	GSE120137
	Meer et al. (2018)	Liver, lung, heart, cortex	0.726012	2.07498	3.91677e-24	GSE121141
	Stubbs et al. (2017)	Liver, lung, heart, cortex	0.713649	0.801373	3.73053e-18	GSE93957
	Reizel et al. (2018)	Hepatocyte, lung, heart, hippocampus	0.509509	1.78217	4.48068e-11	GSE85251
	Reizel et al. (2015)	Liver, muscle, cerebellum, spleen	0.637639	0.960027	1.53322e-21	GSE60012
