## Supplemental Table 3 for "Region-Based Epigenetic Clock Design Improves RRBS-Based Age Prediction"

### Sheet: RBC_kb
Clock	Dataset.Type	adj.r.squared	MAE	PVAL	num.sample
1kb	Training	0.980123	1.07	3.82753e-110	129
1kb	Cross-Validation	0.972192	1.3395	2.56816e-09	12
2kb	Training	0.978985	1.123	1.31168e-108	129
2kb	Cross-Validation	0.963727	1.682	9.72948e-09	12
3kb	Training	0.977311	1.178	1.70438e-106	129
3kb	Cross-Validation	0.966814	1.663	6.22899e-09	12
4kb	Training	0.976363	1.341	2.29746e-105	129
4kb	Cross-Validation	0.962562	1.7135	1.14017e-08	12
5kb	Training	0.976769	1.244	7.64246e-106	129
5kb	Cross-Validation	0.977763	1.499	8.37986e-10	12
6kb	Training	0.974648	1.287	1.96534e-103	129
6kb	Cross-Validation	0.960495	1.9345	1.49278e-08	12
7kb	Training	0.978731	1.213	2.81404e-108	129
7kb	Cross-Validation	0.957081	1.6445	2.2623e-08	12
8kb	Training	0.987799	0.851	1.32005e-123	129
8kb	Cross-Validation	0.953516	1.377	3.3763e-08	12
9kb	Training	0.97596	1.265	6.71746e-105	129
9kb	Cross-Validation	0.940527	2.2355	1.16348e-07	12
	Bold indicates the selected clock in Fig.2

### Sheet: DRBC_eps
eps_size	Dataset.Type	adj.r.squared	MAE	PVAL	num.sample
50	Training	0.986182	0.881	3.58934e-120	129
50	Cross-Validation	0.949504	1.959	5.11583e-08	12
200	Training	0.989625	0.72	4.45812e-128	129
200	Cross-Validation	0.951051	1.4945	4.37571e-08	12
500	Training	0.987023	0.884	6.64776e-122	129
500	Cross-Validation	0.958938	1.5705	1.81214e-08	12
750	Training	0.98664	0.952	4.21253e-121	129
750	Cross-Validation	0.960808	1.5405	1.43449e-08	12
1000	Training	0.976685	1.278	9.61194e-106	129
1000	Cross-Validation	0.966596	1.4705	6.43714e-09	12
1500	Training	0.990545	0.724	1.23124e-130	129
1500	Cross-Validation	0.967899	1.582	5.27308e-09	12
2000	Training	0.990103	0.784	2.23869e-129	129
2000	Cross-Validation	0.9793	1.398	5.85308e-10	12
3000	Training	0.980479	1.194	1.21519e-110	129
3000	Cross-Validation	0.961822	1.0835	1.2577e-08	12
22500	Training	0.990115	0.772	2.07034e-129	129
22500	Cross-Validation	0.895158	2.3455	2.0175e-06	12
	Bold indicates the selected clock in Fig.2
