## Supplemental Table 4 for "Region-Based Epigenetic Clock Design Improves RRBS-Based Age Prediction"

### Sheet: 5kb_Annotation_regions_final_Ch
	Chromosome	Start	End	Weight	Adj.R2.of.Methylation.with.Age	Gradient	Y.Intercept	Overlapping.CpG.Islands	CpG.Island.Coordinates	Region.GC.	Overlapping.Gene.Feature	Gene.ID	Gene.Description	Gene.Feature.Strand	CpG.Count.in.Training	Overlapping.eps1000DRBC.Regions	Petkov.CpGs.Overlap.5kbRBC	Meer.CpGs.Overlap.5kbRBC	Chromatin.States
(Intercept)	NA	32.3513	NA	NA	NA	NA	NA	NA	NA	NA	NA	NA	NA		NA	NA	NA	NA	NA
2:180640001:180645000	2	180640001	180645000	28.8795	0.840472	0.778425	24.296	Yes	2:180641556:180643241	51.54	Tcfl5	ENSMUSG00000038932	transcription factor-like 5 (basic helix- loop-helix) [Source:MGI Symbol;Acc:MGI:2672878]	-	250	2:180641748:180642692	1	NA	TranscriptionElongation, WeakEnhancer, BivalentChromatin, ActivePromoter, Heterochromatin, Enhancer, Intergenic
12:24250001:24255000	12	24250001	24255000	15.707	0.75139	0.687508	12.6174	Yes	12:24251979:24252801	49.58	Gm21297	ENSMUSG00000112975	predicted gene 21297 [Source:MGI Symbol;Acc:MGI:5434652]	-	144	12:24251638:24252713	4	3	NA
3:82875001:82880000	3	82875001	82880000	13.2497	0.74113	0.552728	33.6967	Yes	3:82875686:82876835	45.76	Rbm46	ENSMUSG00000033882	RNA binding motif protein 46 [Source:MGI Symbol;Acc:MGI:3645057]	-	188	3:82875831:82876587	NA	NA	Heterochromatin, BivalentChromatin, Insulator
8:125665001:125670000	8	125665001	125670000	12.0074	0.568593	0.563867	21.5724	Yes	8:125669253:125670658	48.4	Map10	ENSMUSG00000050930	microtubule-associated protein 10 [Source:MGI Symbol;Acc:MGI:1921643]	+	98	8:125669166:125670304	2	NA	Enhancer, StrongEnhancer, Intergenic, ActivePromoter
9:71215001:71220000	9	71215001	71220000	8.81598	0.649961	0.168018	4.54261	Yes	9:71215097:71216792	47.28	Aldh1a2	ENSMUSG00000013584	aldehyde dehydrogenase family 1 subfamily A2 [Source:MGI Symbol;Acc:MGI:107928]	+	281	9:71215151:71217523	NA	NA	BivalentChromatin, Heterochromatin
4:146580001:146585000	4	146580001	146585000	4.0338	0.707388	0.819431	14.1531	null		46.7	Gm13233	ENSMUSG00000083038	predicted gene 13233 [Source:MGI Symbol;Acc:MGI:3649253]	+	27	4:146580182:146580273	NA	3	ActivePromoter, Intergenic
8:125670001:125675000	8	125670001	125675000	2.74191	0.434896	0.525017	29.633	null		44.84	Map10	ENSMUSG00000050930	microtubule-associated protein 10 [Source:MGI Symbol;Acc:MGI:1921643]	+	69	8:125669166:125670304	NA	NA	TranscriptionTransition, TranscriptionElongation, Heterochromatin
4:145460001:145465000	4	145460001	145465000	2.4769	0.705731	0.598106	19.3583	Yes	4:145463523:145464383	46.86	Smarca5-ps	ENSMUSG00000052912	SWI/SNF related matrix associated actin depenent ragulator of chromatin subfamily a member 5 pseudogene [Source:MGI Symbol;Acc:MGI:2443330]	+	77	4:145463992:145464414	NA	NA	Heterochromatin, ActivePromoter
2:164165001:164170000	2	164165001	164170000	1.49987	0.679803	0.671855	17.9672	Yes	2:164167531:164169216	50.56	Kcns1	ENSMUSG00000040164	K+ voltage-gated channel, subfamily S 1 [Source:MGI Symbol;Acc:MGI:1197019]	-	170	2:164167686:164169038	6	11	Heterochromatin, BivalentChromatin
12:24095001:24100000	12	24095001	24100000	1.48471	0.675212	0.589453	19.4886	Yes	12:24096916:24097669	49.4	9030624G23Rik	ENSMUSG00000073158	RIKEN cDNA 9030624G23 gene [Source:MGI Symbol;Acc:MGI:1914058]	-	151	12:24096425:24097574	NA	NA	Intergenic, ActivePromoter
7:58835001:58840000	7	58835001	58840000	0.111528	0.566378	0.767844	19.9859	Yes	7:58836743:58837254	43.92	Gm6226	ENSMUSG00000086926	predicted gene 6226 [Source:MGI Symbol;Acc:MGI:3643254]	-	42	null	1	2	Intergenic, Heterochromatin
11:68375001:68380000	11	68375001	68380000	-0.157755	0.158169	-0.206457	82.9213	null		46.68	Ntn1	ENSMUSG00000020902	netrin 1 [Source:MGI Symbol;Acc:MGI:105088]	-	15	11:68378535:68379115	NA	NA	WeakEnhancer
17:88790001:88795000	17	88790001	88795000	-0.158127	0.500957	-0.632375	68.821	Yes	17:88791620:88792143	46.76	Lhcgr	ENSMUSG00000024107	luteinizing hormone/choriogonadotropin receptor [Source:MGI Symbol;Acc:MGI:96783]	-	52	null	NA	NA	Heterochromatin, BivalentChromatin, ActivePromoter, Intergenic
6:31205001:31210000	6	31205001	31210000	-0.202338	0.55509	-0.381969	62.4532	null		43.5	Lncpint	ENSMUSG00000044471	long non-protein coding RNA Trp53 induced transcript [Source:MGI Symbol;Acc:MGI:2673128]	-	33	null	NA	NA	Intergenic, Heterochromatin
14:3230001:3235000	14	3230001	3235000	-0.351887	0.339885	-0.506779	93.9809	null		41.02	Gm17188	ENSMUSG00000091849	predicted gene 17188 [Source:MGI Symbol;Acc:MGI:4938015]	-	1	null	NA	NA	Intergenic
15:102460001:102465000	15	102460001	102465000	-0.418928	0.379949	-0.556676	61.9797	null		45.66	Prr13	ENSMUSG00000023048	proline rich 13 [Source:MGI Symbol;Acc:MGI:1913401]	+	38	15:102459484:102460639	NA	NA	ActivePromoter, TranscriptionTransition, WeakEnhancer, TranscriptionElongation
4:136195001:136200000	4	136195001	136200000	-0.619588	0.152453	-0.131123	94.1573	null		47.36	E2f2	ENSMUSG00000018983	E2F transcription factor 2 [Source:MGI Symbol;Acc:MGI:1096341]	+	12	null	NA	NA	WeakEnhancer, Enhancer, Intergenic
2:121620001:121625000	2	121620001	121625000	-0.780078	0.418765	-0.498294	81.777	null		43.54	Frmd5	ENSMUSG00000027238	FERM domain containing 5 [Source:MGI Symbol;Acc:MGI:2442557]	-	14	2:121621852:121622000	NA	NA	Intergenic, Enhancer
9:102920001:102925000	9	102920001	102925000	-0.844978	0.284489	-0.491142	74.6493	null		48.82	null				8	null	NA	NA	Intergenic, ActivePromoter
4:130170001:130175000	4	130170001	130175000	-0.883054	0.291761	-0.46921	65.8074	Yes	4:130173811:130174262,4:130174606:130175223	54.52	Tinagl1	ENSMUSG00000028776	tubulointerstitial nephritis antigen-like 1 [Source:MGI Symbol;Acc:MGI:2137617]	-	35	null	NA	NA	Heterochromatin, BivalentChromatin, ActivePromoter
9:107620001:107625000	9	107620001	107625000	-0.985133	0.222222	-0.194049	97.8595	null		49.46	Gnai2	ENSMUSG00000032562	guanine nucleotide binding protein (G protein) alpha inhibiting 2 [Source:MGI Symbol;Acc:MGI:95772]	-	21	null	NA	NA	TranscriptionElongation, WeakEnhancer
10:24160001:24165000	10	24160001	24165000	-1.23929	0.296143	-0.489035	36.8438	null		42.38	Stx7	ENSMUSG00000019998	syntaxin 7 [Source:MGI Symbol;Acc:MGI:1858210]	+	7	null	NA	NA	Enhancer, Heterochromatin, StrongEnhancer
4:132875001:132880000	4	132875001	132880000	-1.5699	0.102777	-0.10041	98.2758	null		42.82	Stx12	ENSMUSG00000028879	syntaxin 12 [Source:MGI Symbol;Acc:MGI:1931027]	-	8	null	NA	NA	Heterochromatin, TranscriptionElongation
14:58695001:58700000	14	58695001	58700000	-1.88528	0.4038	-0.37273	92.0817	null		40.46	null				4	null	NA	NA	Intergenic
19:56630001:56635000	19	56630001	56635000	-2.79727	0.594293	-0.518266	78.9152	null		47.32	null				10	19:56631480:56631613	NA	NA	Heterochromatin, Intergenic
10:106585001:106590000	10	106585001	106590000	-3.16506	0.619074	-1.22848	93.9418	null		37.78	Ppfia2	ENSMUSG00000053825	protein tyrosine phosphatase receptor type f polypeptide (PTPRF) interacting protein (liprin) alpha 2 [Source:MGI Symbol;Acc:MGI:2443834]	+	2	null	NA	NA	Intergenic, Insulator
7:31110001:31115000	7	31110001	31115000	-3.35684	0.280024	-0.349132	75.8025	null		53.06	Hpn	ENSMUSG00000001249	hepsin [Source:MGI Symbol;Acc:MGI:1196620]	-	41	7:31110853:31112423	NA	NA	Intergenic, Heterochromatin, ActivePromoter
3:87515001:87520000	3	87515001	87520000	-4.19142	0.604646	-0.493196	32.946	null		45.88	null				18	3:87515622:87515896	NA	1	Heterochromatin
2:31805001:31810000	2	31805001	31810000	-4.19512	0.302738	-0.289095	82.4402	null		53.92	Qrfp	ENSMUSG00000043102	pyroglutamylated RFamide peptide [Source:MGI Symbol;Acc:MGI:3630329]	-	53	2:31808472:31809201	NA	NA	Heterochromatin, Intergenic, Insulator
17:83365001:83370000	17	83365001	83370000	-4.25115	0.598096	-0.715921	80.9237	null		41.66	Eml4	ENSMUSG00000032624	echinoderm microtubule associated protein like 4 [Source:MGI Symbol;Acc:MGI:1926048]	+	10	17:83366495:83367828	NA	NA	Heterochromatin
15:79875001:79880000	15	79875001	79880000	-4.26321	0.394891	-0.582877	76.9386	null		46.46	Gm49412	ENSMUSG00000116283	predicted gene 49412 [Source:MGI Symbol;Acc:MGI:6155039]	+	10	15:79879030:79879276	NA	NA	Enhancer, StrongEnhancer
10:69845001:69850000	10	69845001	69850000	-5.60225	0.286126	-0.190304	81.6007	null		42.6	Ank3	ENSMUSG00000069601	ankyrin 3epithelial [Source:MGI Symbol;Acc:MGI:88026]	+	14	null	NA	NA	Intergenic, Insulator
16:28595001:28600000	16	28595001	28600000	-8.00911	0.605075	-0.826357	84.8522	null		42.78	Fgf12	ENSMUSG00000022523	fibroblast growth factor 12 [Source:MGI Symbol;Acc:MGI:109183]	-	18	16:28596172:28596461	NA	1	Heterochromatin, Intergenic
12:103210001:103215000	12	103210001	103215000	-8.65726	0.675882	-0.388985	82.8633	null		52.78	Prima1	ENSMUSG00000041669	proline rich membrane anchor 1 [Source:MGI Symbol;Acc:MGI:1926097]	-	29	12:103214559:103214706	2	NA	Intergenic
9:57935001:57940000	9	57935001	57940000	-10.1904	0.516846	-0.222338	31.9035	Yes	9:57939489:57941428	48.26	null				28	null	NA	2	Intergenic, Insulator, Heterochromatin, BivalentChromatin

### Sheet: eps1000_Annotations_regions_fin
	Chromosome	Start	End	Weight	Adj.R2.of.Methylation.with.Age	Gradient..Methylation.Change.with.Age.	Y.Intercept	Overlapping.CpG.Islands	CpG.Island.Coordinate	Region.GC%	Overlapping.Gene.Feature	Gene.ID	Gene.Description	Gene.Feature.Strand	CpG.Count.in.Training	WindowSize	Overlapping.5kbRBC.Regions	Petkov.CpGs.Overlap.eps1000	Meer.CpGs.Overlap.eps1000	Chromatin.States
(Intercept)	NA	NA	NA	34.1621	NA	NA	NA			NA					NA	NA		NA	NA	NA
4:146580182:146580273	4	146580182	146580273	0.748843	0.724079	0.800246	13.3359	null	null	72.8261	null				24	91	4:146580001:146585000	NA	3	ActivePromoter
2:180641748:180642692	2	180641748	180642692	24.2331	0.840869	0.781721	24.2467	Yes	2:180641556:180643241	75.7672	Tcfl5	ENSMUSG00000038932	transcription factor-like 5 (basic helix- loop-helix) [Source:MGI Symbol;Acc:MGI:2672878]	-	248	944	2:180640001:180645000	1	NA	BivalentChromatin, ActivePromoter, Heterochromatin
12:24251638:24252713	12	24251638	24252713	15.7141	0.75139	0.687508	12.6174	Yes	12:24251979:24252801	69.7026	Gm21297	ENSMUSG00000112975	predicted gene, 21297 [Source:MGI Symbol;Acc:MGI:5434652]	-	144	1075	12:24250001:24255000	4	3	NA
2:164167686:164169038	2	164167686	164169038	0.190358	0.679803	0.671855	17.9672	Yes	2:164167531:164169216	65.558	Kcns1	ENSMUSG00000040164	K+ voltage-gated channel, subfamily S, 1 [Source:MGI Symbol;Acc:MGI:1197019]	-	170	1352	2:164165001:164170000	6	11	Heterochromatin, BivalentChromatin
14:61689823:61689951	14	61689823	61689951	4.12565	0.629907	0.651268	44.1068	Yes	14:61689243:61690164	56.5891	null				15	128	null	NA	NA	BivalentChromatin
4:145463992:145464414	4	145463992	145464414	0.320093	0.705956	0.597294	19.345	Yes	4:145463523:145464383	74.2317	Smarca5-ps	ENSMUSG00000052912	SWI/SNF related, matrix associated, actin depenent ragulator of chromatin, subfamily a, member 5, pseudogene [Source:MGI Symbol;Acc:MGI:2443330]	+	72	422	4:145460001:145465000	NA	NA	ActivePromoter
12:24096425:24097574	12	24096425	24097574	0.844179	0.675212	0.589453	19.4886	Yes	12:24096916:24097669	69.0435	9030624G23Rik	ENSMUSG00000073158	RIKEN cDNA 9030624G23 gene [Source:MGI Symbol;Acc:MGI:1914058]	-	151	1149	12:24095001:24100000	NA	NA	Intergenic, ActivePromoter
3:82875831:82876587	3	82875831	82876587	10.9695	0.74113	0.552728	33.6967	Yes	3:82875686:82876835	73.712	Rbm46	ENSMUSG00000033882	RNA binding motif protein 46 [Source:MGI Symbol;Acc:MGI:3645057]	-	188	756	3:82875001:82880000	NA	NA	BivalentChromatin
8:125669166:125670304	8	125669166	125670304	21.7186	0.583435	0.54889	24.9807	Yes	8:125669253:125670658	61.5452	Map10	ENSMUSG00000050930	microtubule-associated protein 10 [Source:MGI Symbol;Acc:MGI:1921643]	+	165	1138	8:125665001:125670000,8:125670001:125675000	2	NA	Enhancer, StrongEnhancer, ActivePromoter
1:118991079:118991195	1	118991079	118991195	0.975741	0.440021	0.491005	32.9906	null	null	41.0256	Gli2	ENSMUSG00000048402	GLI-Kruppel family member GLI2 [Source:MGI Symbol;Acc:MGI:95728]	-	6	116	null	NA	NA	TranscriptionElongation
11:95082879:95083057	11	95082879	95083057	0.196094	0.15801	0.262772	49.8684	null	null	53.0726	null				10	178	null	NA	NA	Heterochromatin
9:71215151:71217523	9	71215151	71217523	3.97255	0.649961	0.168018	4.54261	Yes	9:71215097:71216792	57.8592	Aldh1a2	ENSMUSG00000013584	aldehyde dehydrogenase family 1, subfamily A2 [Source:MGI Symbol;Acc:MGI:107928]	+	281	2372	9:71215001:71220000	NA	NA	BivalentChromatin, Heterochromatin
1:156748523:156748760	1	156748523	156748760	-0.0374907	0.140655	-0.0500022	97.0467	Yes	1:156748392:156748782	57.9832	null				20	237	null	NA	NA	ActivePromoter
17:45229601:45230761	17	45229601	45230761	-7.63144	0.261475	-0.0870996	97.5229	null	null	53.0577	null				16	1160	null	NA	NA	Heterochromatin
1:73987950:73988512	1	73987950	73988512	-1.15172	0.243842	-0.137829	94.2423	null	null	54.8845	Tns1	ENSMUSG00000055322	tensin 1 [Source:MGI Symbol;Acc:MGI:104552]	-	14	562	null	NA	NA	Heterochromatin
11:68378535:68379115	11	68378535	68379115	-2.10102	0.111247	-0.198116	80.3697	null	null	47.5043	Ntn1	ENSMUSG00000020902	netrin 1 [Source:MGI Symbol;Acc:MGI:105088]	-	13	580	11:68375001:68380000	NA	NA	WeakEnhancer
6:17170475:17170692	6	17170475	17170692	-0.323005	0.242068	-0.220449	86.0311	null	null	54.1284	Gm4876	ENSMUSG00000054556	predicted gene 4876 [Source:MGI Symbol;Acc:MGI:3647654]	-	11	217	null	NA	NA	Intergenic
2:31808472:31809201	2	31808472	31809201	-5.70983	0.303061	-0.291495	82.3856	null	null	63.2877	Qrfp	ENSMUSG00000043102	pyroglutamylated RFamide peptide [Source:MGI Symbol;Acc:MGI:3630329]	-	46	729	2:31805001:31810000	NA	NA	Intergenic, Insulator
13:10045671:10045902	13	10045671	10045902	-1.0892	0.336574	-0.333985	92.4165	null	null	48.7069	Chrm3	ENSMUSG00000046159	cholinergic receptor, muscarinic 3, cardiac [Source:MGI Symbol;Acc:MGI:88398]	-	6	231	null	NA	NA	Intergenic
7:31110853:31112423	7	31110853	31112423	-2.31906	0.292624	-0.426553	73.3213	null	null	55.8243	Hpn	ENSMUSG00000001249	hepsin [Source:MGI Symbol;Acc:MGI:1196620]	-	32	1570	7:31110001:31115000	NA	NA	Intergenic, Heterochromatin
11:72940393:72940973	11	72940393	72940973	-0.556393	0.29915	-0.439774	47.9702	null	null	50.9466	null				15	580	null	NA	NA	Enhancer, StrongEnhancer
3:87515622:87515896	3	87515622	87515896	-1.58262	0.603504	-0.492995	32.9344	null	null	52	null				16	274	3:87515001:87520000	NA	1	Heterochromatin
2:121621852:121622000	2	121621852	121622000	-0.0695557	0.418765	-0.498294	81.777	null	null	44.9664	Frmd5	ENSMUSG00000027238	FERM domain containing 5 [Source:MGI Symbol;Acc:MGI:2442557]	-	14	148	2:121620001:121625000	NA	NA	Enhancer
19:56631480:56631613	19	56631480	56631613	-2.42843	0.594293	-0.518266	78.9152	null	null	61.9403	null				10	133	19:56630001:56635000	NA	NA	Intergenic
1:168214881:168215332	1	168214881	168215332	-7.84585	0.71694	-0.531491	87.8834	null	null	51.1062	Pbx1	ENSMUSG00000052534	pre B cell leukemia homeobox 1 [Source:MGI Symbol;Acc:MGI:97495]	-	14	451	null	NA	NA	Heterochromatin
15:79879030:79879276	15	79879030	79879276	-3.21375	0.394891	-0.582877	76.9386	null	null	53.4413	null				10	246	15:79875001:79880000	NA	NA	StrongEnhancer
13:49224647:49224924	13	49224647	49224924	-1.64674	0.319105	-0.597693	74.9507	null	null	49.6403	null				11	277	null	NA	NA	Heterochromatin
4:13958060:13958158	4	13958060	13958158	-2.64928	0.599355	-0.598968	80.3213	null	null	57.5758	Gm11823	ENSMUSG00000086927	predicted gene 11823 [Source:MGI Symbol;Acc:MGI:3651314]	-	6	98	null	NA	NA	Intergenic
15:102459484:102460639	15	102459484	102460639	-6.4187	0.714189	-0.716542	44.6369	null	null	51.8166	Prr13	ENSMUSG00000023048	proline rich 13 [Source:MGI Symbol;Acc:MGI:1913401]	+	26	1155	15:102460001:102465000	NA	NA	ActivePromoter, TranscriptionTransition
17:83366495:83367828	17	83366495	83367828	-4.623	0.603437	-0.780654	79.6029	null	null	40.03	Eml4	ENSMUSG00000032624	echinoderm microtubule associated protein like 4 [Source:MGI Symbol;Acc:MGI:1926048]	+	9	1333	17:83365001:83370000	NA	NA	Heterochromatin
16:28596172:28596461	16	28596172	28596461	-3.32131	0.605075	-0.826357	84.8522	null	null	52.7586	Fgf12	ENSMUSG00000022523	fibroblast growth factor 12 [Source:MGI Symbol;Acc:MGI:109183]	-	18	289	16:28595001:28600000	NA	1	Intergenic
12:103214559:103214706	12	103214559	103214706	-9.77462	0.760789	-1.0248	89.3295	null	null	49.3243	Prima1	ENSMUSG00000041669	proline rich membrane anchor 1 [Source:MGI Symbol;Acc:MGI:1926097]	-	10	147	12:103210001:103215000	2	NA	Intergenic
8:57541088:57541498	8	57541088	57541498	-0.519254	0.670274	-1.18709	78.3748	null	null	45.7421	Galnt7	ENSMUSG00000031608	polypeptide N- acetylgalactosaminyltransferase 7 [Source:MGI Symbol;Acc:MGI:1349449]	-	16	410	null	NA	NA	Intergenic
															54.7576	622.667
