## Supplemental Table 1 for "Region-Based Epigenetic Clock Design Improves RRBS-Based Age Prediction"

### Sheet: Sheet1
Clock	Reference	Cell Types/Tissue Used for Training	Samples Used for Training	GEO	Reference
Petkovich	Petkovich et al. (2017)	Whole blood	141	GSE80672	Petkovich et al. (2017)
Wang	Wang et al. (2017)	Liver	99	GSE60012	Reizel et al. (2015)
		Liver	4	SRA344045 (WGBS)	Gravina et al. (2016)
		Liver	4	GSE89275 (WGBS)	Wang et al. (2017)
Stubbs Multi-Tissue	Stubbs et al. (2017)	Liver	7	GSE52268	Cannon et al. (2014)
		Liver	50	GSE60012; GSE93957	Reizel et al. (2015); Stubbs et al. (2017)
		Lung	12	GSE93957	Stubbs et al. (2017)
		Heart	12	GSE93957	Stubbs et al. (2017)
		Muscle	18	GSE60012	Reizel et al. (2015)
		Spleen	10	GSE60012	Reizel et al. (2015)
		Cerebellum	8	GSE60012	Reizel et al. (2015)
		Cortex	12	GSE93957	Stubbs et al. (2017)
Meer	Meer et al. (2018)	Whole Blood	125	GSE80672	Petkovich et al. (2017)
		Liver	38	GSE60012	Reizel et al. (2015)
		Muscle	20	GSE60012	Reizel et al. (2015)
		Spleen	8	GSE60012	Reizel et al. (2015)
		Cerebellum	6	GSE60012	Reizel et al. (2015)
		Pro B cells	3	GSE70538	Orlanski et al. (2016)
		Follicular B cells	2	GSE70538	Orlanski et al. (2016)
		Liver	10	GSE84573	McCormick et al. (2017)
		Cortex	5	GSE84573	McCormick et al. (2017)
		Heart	4	GSE84573	McCormick et al. (2017)
		Cortex	13	GSE93957	Stubbs et al. (2017)
		Heart	11	GSE93957	Stubbs et al. (2017)
		Liver	12	GSE93957	Stubbs et al. (2017)
		Lung	14	GSE93957	Stubbs et al. (2017)
		Cortex	15	GSE121141	Meer et al. (2018)
		Heart	18	GSE121141	Meer et al. (2018)
		Liver	16	GSE121141	Meer et al. (2018)
		Lung	12	GSE121141	Meer et al. (2018)
Thompson	Thompson et al. (2018)	Adipose	*	GSE120137	Thompson et al. (2018)
		Blood	*	GSE80672	Petkovich et al. (2017)
		Blood	*	GSE120137	Thompson et al. (2018)
		Cerebellum	*	GSE60012	Reizel et al. (2015)
		Cortex	*	GSE93957	Stubbs et al. (2017)
		Heart	*	GSE52268	Cannon et al. (2014)
		Heart	*	GSE93957	Stubbs et al. (2017)
		Kidney	*	GSE120137	Thompson et al. (2018)
		Liver	*	GSE52268	Cannon et al. (2014)
		Liver	*	GSE67507	Orozco et al.(2015)
		Liver	*	GSE60012	Reizel et al. (2015)
		Liver	*	GSE93957	Stubbs et al. (2017)
		Liver	*	GSE120137	Thompson et al. (2018)
		Lung	*	GSE93957	Stubbs et al. (2017)
		Lung	*	GSE120137	Thompson et al. (2018)
		Muscle	*	GSE52268	Cannon et al. (2014)
		Muscle	*	GSE60012	Reizel et al. (2015)
		Muscle	*	GSE120137	Thompson et al. (2018)
		Spleen	*	GSE60012	Reizel et al. (2015)
*Exact number of samples per tissue used in training was not provided by study
